# Single-Nucleus Neuronal Transcriptional Profiling of Male *C. elegans* Uncovers Regulators of Sex-Specific and Sex-Shared Behaviors

**DOI:** 10.1101/2024.12.12.628226

**Authors:** Katherine S. Morillo, Jonathan St. Ange, Yifei Weng, Rachel Kaletsky, Coleen T. Murphy

## Abstract

Sexual differentiation of the nervous system drives profound neurobiological and behavioral differences between the sexes across various organisms, including *Caenorhabditis elegans*. Using single-nucleus RNA sequencing, we profiled and compared adult male and hermaphrodite *C. elegans* neurons, generating an atlas of adult male-specific and sex-shared neurons. We expanded the molecular map of male-specific neurons, and identified highly dimorphic expression of GPCRs, neuropeptides, and ion channels. Our data demonstrate sex-shared neurons exhibit substantial heterogeneity between the sexes, while sex-specific neurons repurpose conserved molecular pathways to regulate dimorphic behaviors. We show that the PHD neurons display remarkable similarity to sex-shared AWA neurons, suggesting partial repurposing of conserved pathways, and that they and the GPCR SRT-18 may play a role in pheromone sensing. We further demonstrate that the ubiquitously expressed MAPK phosphatase *vhp-1* regulates both sex-specific and sex-shared behaviors. Our data provide a rich resource for discovering sex-specific transcriptomic differences and the molecular basis of sex-specific behaviors.
