## Supplementary material for "Single-Nucleus Neuronal Transcriptional Profiling of Male *C. elegans* Uncovers Regulators of Sex-Specific and Sex-Shared Behaviors": Table S3

### Sheet: Sheet1
SCT Average Normalized Expression
1-Ciliated Neuron Markers	CA7	CEM	CP Neurons	CP7,8	CP9	RnA	R5,7,9A	HOB	PHA/PHB	RnA	HOA	PDB	PHD	PVX	CEM/Ray1,5,7B	RnB	RnB	SPC	SPD	SPV	Male 1	Male 2	Male 3	Male 4	Male 5	Male 6	Male 7	Male 8	Male 9	Male 10	Male 11	Male 12
C33A12.4	0	0.62963	0	0	0.0119048	0	0	0.459447	0.153846	0	0	0	0.0408451	0	0.372362	0.296455	0.226562	0	0.0809249	0.0511883	0	0	0.0154867	0	0	0	0	0	0	0	0	0
osm-12	0	0.446296	0.016247	0.0171429	0.0178571	0.141321	0.0222222	0.187977	0.280116	0.0987654	0.0507132	0.0158983	0.194366	0	0.269342	0.281418	0.222098	0.165198	0.219653	0.26691	0.0215606	0	0.0199115	0	0.0235405	0.0169492	0.0111524	0.0176991	0.023988	0.0151976	0	0.0247525
bbs-1	0	0.0675926	0	0	0	0.0230415	0	0.0596374	0.0638607	0.0518519	0.0491284	0	0.0408451	0	0.0649566	0.0676692	0.0479911	0.0506608	0.0404624	0.0365631	0	0	0	0	0	0	0	0	0	0	0	0
dyf-5	0.0116959	0.112963	0	0.0114286	0	0.0860215	0.0388889	0.0696565	0.101597	0.111111	0.152139	0	0.107042	0	0.0856434	0.0902256	0.0892857	0.0859031	0.0982659	0.113346	0.0164271	0	0	0	0	0	0	0.0117994	0	0	0	0.0247525
osm-6	0	0.062963	0	0	0	0.0399386	0	0.0667939	0.0566038	0.0333333	0.0459588	0	0.0591549	0	0.067439	0.0923738	0.046875	0.0462555	0.0491329	0.0493601	0	0	0	0	0	0	0	0	0	0	0	0
dyf-2	0.0175439	0.174074	0	0	0.0119048	0.0460829	0.0277778	0.183206	0.277213	0.0888889	0.0538827	0	0.171831	0.0147493	0.199421	0.209452	0.133929	0.0594714	0.150289	0.215722	0	0.0126382	0	0	0.0131827	0	0	0	0	0	0.0144928	0.0247525
nphp-4	0	0.169444	0	0.0171429	0	0.0814132	0.0111111	0.13645	0.169811	0.0876543	0.160063	0	0.128169	0.0117994	0.134878	0.200859	0.155134	0.140969	0.0982659	0.0987203	0	0.0236967	0	0	0	0	0	0	0	0	0	0
osm-5	0	0.175	0	0	0.0119048	0.0291859	0.0111111	0.133588	0.233672	0.0333333	0.0332805	0	0.109859	0	0.169218	0.168636	0.0859375	0.0396476	0.118497	0.106033	0.0143737	0	0	0	0	0	0	0	0	0	0	0
ift-139	0	0.0953704	0	0	0	0.0245776	0	0.0634542	0.0885341	0	0.0110935	0	0.0408451	0	0.105089	0.116004	0.0502232	0.0110132	0.0375723	0.0914077	0	0	0	0	0	0	0	0	0	0	0	0
ift-81	0.0409357	0.383333	0.150284	0.04	0	0.0414747	0.0222222	0.264313	0.36865	0.107407	0.066561	0.0333863	0.249296	0.0265487	0.326438	0.395274	0.152902	0.563877	0.372832	0.142596	0.0718686	0.0521327	0.0287611	0.287719	0.0376648	0.0266344	0.0408922	0.0294985	0.0929535	0.0638298	0	0.0148515
pan-neuronal marker for reference
rimb-1	0.163743	0.852778	0.484159	0.257143	0.464286	0.380952	0.355556	0.738073	0.198839	0.393827	0.475436	0.063593	0.211268	0.386431	0.892429	1.10311	1.01674	0.343612	0.286127	0.259598	0.479466	0.315956	0.387168	0.311404	0.233522	0.547215	0.3829	0.40118	0.224888	0.386018	0.26087	0.20297
Percent of nuclei expressing marker (0 values signify < 1.0% of nuclei expressing gene)
Genes
C33A12.4	0	38.0556	0	0	1.19048	0	0	29.9141	9.43396	0	0	0	3.80282	0	26.4791	19.6563	17.6339	0	5.20231	3.10786	0	0	1.32743	0	0	0	0	0	0	0	0	0
osm-12	0	34.4444	1.46223	1.71429	1.78571	12.596	2.22222	15.9351	20.6096	8.51852	4.27892	1.58983	16.6197	0	22.5072	23.3083	19.7545	13.8767	19.0751	21.5722	2.05339	0	1.99115	0	2.07156	1.21065	1.11524	1.76991	1.94903	1.51976	0	2.47525
bbs-1	0	6.2037	0	0	0	2.30415	0	5.62977	6.09579	5.18519	4.91284	0	3.94366	0	5.9578	6.33727	4.46429	4.40529	3.75723	3.47349	0	0	0	0	0	0	0	0	0	0	0	0
dyf-5	1.16959	10.6481	0	1.14286	0	7.8341	3.88889	6.67939	9.28882	10	14.1046	0	9.71831	0	7.69549	8.37809	8.14732	7.92952	8.95954	10.6033	1.54004	0	0	0	0	0	0	1.17994	0	0	0	2.47525
osm-6	0	5.74074	0	0	0	3.84025	0	6.01145	5.3701	3.08642	4.12044	0	5.21127	0	6.12329	7.94844	4.57589	3.96476	4.04624	4.38757	0	0	0	0	0	0	0	0	0	0	0	0
dyf-2	1.16959	15.463	0	0	1.19048	4.60829	2.22222	16.2214	21.4804	8.14815	5.07132	0	15.0704	1.47493	17.2942	18.6896	12.0536	5.94714	13.5838	19.0128	0	1.26382	0	0	1.22411	0	0	0	0	0	1.44928	1.9802
nphp-4	0	15.6481	0	1.71429	0	7.98771	1.11111	12.2615	14.9492	8.51852	14.58	0	11.6901	1.17994	12.2466	17.5081	14.5089	12.3348	9.53757	8.40951	0	2.21169	0	0	0	0	0	0	0	0	0	0
osm-5	0	15.3704	0	0	1.19048	2.61137	1.11111	11.9752	20.4644	3.08642	3.16957	0	9.71831	0	14.067	14.7154	7.47768	3.30396	8.95954	9.14077	1.23203	0	0	0	0	0	0	0	0	0	0	0
ift-139	0	8.7037	0	0	0	2.30415	0	6.01145	7.54717	0	1.10935	0	3.80282	0	9.30906	10.5263	4.6875	1.10132	3.75723	8.59232	0	0	0	0	0	0	0	0	0	0	0	0
ift-81	2.92398	27.5	11.3729	2.28571	0	3.22581	2.22222	19.7519	22.3512	8.14815	5.54675	2.54372	20	2.35988	23.5416	25.1343	12.6116	29.7357	26.0116	11.1517	5.85216	3.63349	2.65487	20.3509	3.10734	2.17918	2.60223	2.65487	8.09595	3.03951	0	1.48515
pan-neuronal marker for reference
rimb-1	12.2807	55.9259	31.0317	23.4286	33.3333	29.0323	28.8889	49.0935	17.7068	31.1111	35.3407	5.24642	18.0282	30.0885	57.0128	64.9839	61.0491	27.7533	24.8555	21.9378	35.4209	27.3302	29.2035	26.5789	19.1149	40.9201	32.7138	30.9735	18.2909	30.6991	23.1884	16.3366
