## Supplementary material for "Single-Nucleus Neuronal Transcriptional Profiling of Male *C. elegans* Uncovers Regulators of Sex-Specific and Sex-Shared Behaviors": Table S9

### Sheet: CEP.ADE.PDE
genes	p_val	avg_log2FC	pct.1	pct.2	p_val_adj
C07B5.3	6.68295e-57	2.43053	0.621	0.24	1.25345e-52
nlp-45	1.95308e-96	2.08451	0.728	0.158	3.66319e-92
flp-4	3.15456e-58	1.3825	0.561	0.147	5.9167e-54
kcc-2	1.49507e-27	0.632147	0.574	0.273	2.80416e-23
dmsr-2	9.51894e-31	0.626323	0.427	0.141	1.78537e-26
unc-49	2.65894e-34	0.574945	0.416	0.119	4.98711e-30
ser-7	4.05732e-33	0.408932	0.27	0.034	7.60991e-29
Y38C1AA.7	7.65413e-36	0.406162	0.273	0.031	1.43561e-31
mix-1	2.66393e-11	0.372382	0.51	0.339	4.99646e-07
dyf-18	1.24663e-15	0.351765	0.303	0.121	2.33819e-11
C01G5.25	7.8698e-13	0.327207	0.448	0.242	1.47606e-08
cnt-1	3.27268e-16	0.320492	0.251	0.082	6.13824e-12
F32D1.3	8.01997e-11	0.320281	0.39	0.205	1.50423e-06
pac-1	4.52869e-09	0.288433	0.312	0.164	8.49401e-05
rpl-31	1.93189e-14	-0.250136	0.121	0.284	3.62346e-10
saeg-1	1.06073e-09	-0.25016	0.317	0.419	1.9895e-05
pmt-2	6.53835e-18	-0.252455	0.078	0.251	1.22633e-13
rpl-11.2	5.03808e-18	-0.252519	0.1	0.281	9.44942e-14
cpl-1	9.84986e-11	-0.25303	0.157	0.291	1.84744e-06
hsp-90	2.94807e-15	-0.255878	0.118	0.288	5.5294e-11
rps-6	6.42692e-20	-0.258471	0.076	0.263	1.20543e-15
rpl-33	1.48143e-13	-0.260478	0.146	0.306	2.77858e-09
tos-1	3.9688e-08	-0.261407	0.481	0.583	0.000744389
tbb-2	3.54018e-19	-0.261635	0.092	0.28	6.63997e-15
asp-3	4.92072e-10	-0.262209	0.194	0.332	9.2293e-06
cyn-7	7.83832e-18	-0.263699	0.081	0.251	1.47015e-13
rpl-30	7.47647e-21	-0.265459	0.092	0.29	1.40229e-16
Y105C5A.15	7.40009e-14	-0.266881	0.472	0.597	1.38796e-09
rps-10	4.80921e-17	-0.267257	0.15	0.343	9.02016e-13
W01D2.1	1.41421e-21	-0.271839	0.117	0.328	2.65248e-17
rps-28	6.11555e-22	-0.273657	0.11	0.325	1.14703e-17
rbm-3.2	4.01418e-17	-0.27492	0.095	0.27	7.52899e-13
rpl-38	8.42633e-17	-0.275031	0.118	0.298	1.58044e-12
ubl-1	1.05062e-15	-0.275095	0.154	0.329	1.97055e-11
rps-17	9.39598e-18	-0.275346	0.128	0.311	1.76231e-13
aldo-2	4.73589e-14	-0.276363	0.147	0.321	8.88263e-10
rpl-27	3.16038e-16	-0.276704	0.108	0.271	5.92761e-12
ctb-1	4.18286e-19	-0.278298	0.083	0.267	7.84538e-15
zipt-15	2.09256e-12	-0.279176	0.162	0.297	3.92481e-08
gdh-1	2.78778e-14	-0.284447	0.139	0.304	5.22876e-10
ahcy-1	9.00065e-22	-0.284581	0.074	0.273	1.68816e-17
egl-8	1.51082e-09	-0.286754	0.435	0.531	2.8337e-05
col-184	6.59536e-10	-0.287427	0.267	0.404	1.23703e-05
lsy-22	9.86515e-09	-0.292566	0.254	0.386	0.000185031
rpl-9	1.18534e-21	-0.296925	0.154	0.381	2.22322e-17
rpl-20	4.26396e-18	-0.297174	0.113	0.304	7.99748e-14
rps-20	3.75895e-22	-0.297663	0.108	0.321	7.05028e-18
rpl-16	1.24861e-16	-0.29913	0.144	0.329	2.34189e-12
rpl-13	2.49837e-20	-0.300607	0.162	0.38	4.68595e-16
col-179	1.48494e-18	-0.300724	0.168	0.369	2.78516e-14
rps-16	1.95414e-24	-0.301413	0.083	0.295	3.66519e-20
Y82E9BR.3	1.27219e-10	-0.301756	0.282	0.435	2.38612e-06
mig-10	2.0706e-17	-0.304223	0.091	0.261	3.88361e-13
rpl-39	8.58291e-25	-0.306419	0.112	0.345	1.60981e-20
egl-3	6.19426e-12	-0.307859	0.461	0.586	1.1618e-07
egl-21	1.54225e-10	-0.309806	0.602	0.677	2.89264e-06
wnk-1	3.2138e-17	-0.312757	0.099	0.264	6.02779e-13
rpl-26	5.33937e-20	-0.312991	0.113	0.306	1.00145e-15
pgal-1	1.55123e-08	-0.313089	0.455	0.54	0.000290949
rps-27	2.28273e-20	-0.313552	0.165	0.376	4.28149e-16
ubq-2	1.13644e-21	-0.319359	0.149	0.369	2.13151e-17
T27C4.1	6.74956e-12	-0.319738	0.536	0.637	1.26595e-07
rpl-34	6.03176e-20	-0.321798	0.113	0.306	1.13132e-15
rps-30	3.46274e-21	-0.321989	0.12	0.326	6.49471e-17
eef-2	7.60908e-13	-0.322344	0.223	0.393	1.42716e-08
col-160	1.30032e-22	-0.322888	0.108	0.321	2.43889e-18
C37A2.7	1.17739e-23	-0.323556	0.117	0.338	2.20831e-19
rpl-22	4.80083e-25	-0.325973	0.12	0.35	9.00444e-21
asic-1	1.62283e-22	-0.329689	0.128	0.347	3.04379e-18
rps-2	1.76999e-22	-0.331451	0.175	0.415	3.3198e-18
anc-1	4.14351e-09	-0.334924	0.4	0.497	7.77156e-05
pck-2	3.81553e-20	-0.336597	0.136	0.335	7.1564e-16
sbt-1	6.75577e-12	-0.337883	0.583	0.669	1.26711e-07
rack-1	1.09361e-22	-0.338808	0.146	0.363	2.05118e-18
rps-24	9.46622e-21	-0.340485	0.162	0.381	1.77549e-16
cpr-5	1.04776e-26	-0.341389	0.068	0.291	1.96518e-22
Y37E3.8	9.28499e-23	-0.348119	0.155	0.384	1.74149e-18
M01H9.3	9.19366e-17	-0.34824	0.186	0.363	1.72436e-12
rpl-6	4.22043e-22	-0.349557	0.134	0.359	7.91584e-18
rps-15	1.30476e-30	-0.350812	0.104	0.367	2.4472e-26
rps-13	8.43725e-20	-0.351049	0.167	0.377	1.58249e-15
alh-8	6.9453e-22	-0.351684	0.081	0.284	1.30266e-17
rps-29	2.60937e-23	-0.351966	0.134	0.359	4.89414e-19
hot-2	1.32877e-13	-0.355284	0.375	0.514	2.49224e-09
atp-2	5.46018e-15	-0.355799	0.16	0.329	1.02411e-10
rpl-14	2.39055e-27	-0.358798	0.129	0.371	4.48371e-23
snt-4	1.28484e-17	-0.359672	0.293	0.46	2.40985e-13
rps-26	6.03067e-23	-0.361646	0.165	0.397	1.13111e-18
unc-52	4.36362e-23	-0.361929	0.083	0.282	8.1844e-19
asp-6	3.7743e-15	-0.362083	0.188	0.37	7.07908e-11
rpl-18	2.57955e-19	-0.362358	0.162	0.376	4.83821e-15
ser-2	9.45289e-20	-0.366348	0.102	0.288	1.77298e-15
col-106	1.14933e-15	-0.369148	0.251	0.441	2.15568e-11
F13D12.8	1.17733e-16	-0.369469	0.091	0.26	2.20821e-12
far-2	6.3137e-17	-0.369876	0.214	0.398	1.1842e-12
rpl-7	7.30347e-25	-0.370942	0.168	0.414	1.36984e-20
cpz-1	1.31299e-17	-0.375467	0.125	0.312	2.46264e-13
C17F4.7	8.28276e-08	-0.375543	0.405	0.525	0.00155351
rpl-5	5.7549e-23	-0.379347	0.184	0.419	1.07939e-18
rpl-43	2.27071e-28	-0.384206	0.159	0.424	4.25895e-24
rps-0	8.25784e-25	-0.386019	0.147	0.387	1.54884e-20
C44B11.4	2.13149e-24	-0.38646	0.118	0.336	3.99782e-20
col-8	1.76358e-23	-0.38855	0.173	0.404	3.30777e-19
rps-23	2.11034e-26	-0.391362	0.152	0.401	3.95816e-22
rpl-19	4.66372e-26	-0.394816	0.196	0.445	8.74728e-22
rpl-4	6.63879e-28	-0.399441	0.133	0.384	1.24517e-23
rpl-24.1	1.74757e-19	-0.401024	0.204	0.412	3.27775e-15
rpl-21	1.09603e-25	-0.402458	0.113	0.345	2.05572e-21
rpl-35	2.18934e-30	-0.403721	0.113	0.377	4.10633e-26
rpl-1	2.05714e-27	-0.409644	0.162	0.421	3.85837e-23
eef-1G	5.69272e-26	-0.414721	0.15	0.395	1.06773e-21
rpl-15	2.59865e-29	-0.415202	0.176	0.458	4.87403e-25
rps-3	1.09871e-24	-0.41896	0.18	0.431	2.06074e-20
rps-11	4.17089e-29	-0.418994	0.141	0.405	7.82292e-25
rpl-23	1.36224e-33	-0.422558	0.102	0.381	2.55501e-29
col-101	1.54394e-15	-0.423874	0.28	0.465	2.89582e-11
rpl-2	1.68602e-20	-0.424808	0.214	0.436	3.1623e-16
rps-4	1.08032e-25	-0.427151	0.191	0.451	2.02625e-21
ret-1	1.22536e-25	-0.428174	0.204	0.442	2.29829e-21
rla-1	8.98439e-41	-0.4326	0.084	0.391	1.68511e-36
cey-2	4.12301e-43	-0.432951	0.034	0.331	7.73311e-39
rpl-36	1.02157e-24	-0.434209	0.154	0.387	1.91605e-20
eef-1B.1	6.98858e-30	-0.441006	0.168	0.449	1.31078e-25
rps-8	4.4008e-29	-0.441933	0.188	0.469	8.25414e-25
acdh-1	1.35125e-28	-0.444413	0.113	0.369	2.5344e-24
rps-7	2.38989e-25	-0.445269	0.189	0.435	4.48248e-21
rpl-17	1.3109e-26	-0.445325	0.172	0.429	2.45873e-22
rps-5	1.18224e-31	-0.446878	0.15	0.436	2.21741e-27
rps-18	1.42843e-38	-0.448628	0.134	0.455	2.67916e-34
rpl-32	8.8107e-35	-0.456664	0.112	0.407	1.65254e-30
flp-6	2.24507e-22	-0.463367	0.142	0.359	4.21086e-18
rpl-3	1.30613e-28	-0.464269	0.188	0.456	2.44978e-24
col-119	3.00922e-18	-0.467321	0.443	0.672	5.64409e-14
rps-19	1.36336e-30	-0.470435	0.189	0.465	2.55712e-26
rpl-36.A	8.5969e-35	-0.475038	0.147	0.434	1.61243e-30
unc-53	7.33471e-32	-0.475444	0.099	0.352	1.3757e-27
col-143	1.26814e-25	-0.480923	0.248	0.504	2.37853e-21
rps-12	2.03042e-31	-0.481961	0.175	0.456	3.80825e-27
rps-1	2.44782e-29	-0.482341	0.184	0.448	4.59114e-25
col-181	9.70603e-20	-0.483807	0.328	0.556	1.82046e-15
rps-9	5.80218e-36	-0.502025	0.183	0.494	1.08826e-31
ndk-1	8.15483e-24	-0.507514	0.243	0.49	1.52952e-19
F23A7.8	1.65423e-55	-0.508397	0.034	0.397	3.10267e-51
rpl-10	1.87572e-35	-0.511974	0.196	0.506	3.5181e-31
asp-1	1.71276e-15	-0.513158	0.34	0.531	3.21245e-11
F53H2.3	1.89038e-34	-0.518667	0.134	0.418	3.54559e-30
rps-14	1.98462e-40	-0.519878	0.133	0.455	3.72236e-36
mbl-1	1.95466e-28	-0.525318	0.29	0.518	3.66615e-24
rps-25	6.26061e-37	-0.53351	0.239	0.571	1.17424e-32
ant-1.1	1.51193e-17	-0.545587	0.395	0.592	2.83577e-13
egl-23	5.08882e-35	-0.546748	0.083	0.359	9.5446e-31
rpl-7A	8.90993e-26	-0.548904	0.214	0.466	1.67115e-21
rla-0	1.78864e-30	-0.553945	0.282	0.578	3.35477e-26
ptp-3	3.93281e-33	-0.576707	0.369	0.614	7.37638e-29
col-178	6.77887e-26	-0.593089	0.371	0.623	1.27145e-21
rpl-12	2.83026e-36	-0.598437	0.206	0.517	5.30844e-32
unc-54	1.97373e-19	-0.610553	0.613	0.787	3.70192e-15
col-19	1.89715e-40	-0.622281	0.228	0.573	3.55829e-36
crh-1	1.86772e-39	-0.622374	0.657	0.838	3.5031e-35
spp-17	3.77516e-44	-0.629519	0.163	0.516	7.08069e-40
cpr-9	1.38999e-30	-0.63228	0.235	0.523	2.60707e-26
col-124	2.54549e-28	-0.651215	0.343	0.63	4.77433e-24
col-93	7.14497e-42	-0.654881	0.183	0.53	1.34011e-37
ctc-2	2.30892e-31	-0.670462	0.183	0.473	4.33061e-27
col-20	2.11105e-27	-0.700433	0.382	0.637	3.95948e-23
ctc-1	4.01534e-32	-0.709042	0.241	0.538	7.53118e-28
mec-2	2.93448e-33	-0.710339	0.191	0.462	5.50391e-29
F23A7.4	1.28923e-63	-0.718097	0.066	0.479	2.41807e-59
col-122	1.63192e-31	-0.724512	0.382	0.651	3.06083e-27
col-80	3.22572e-46	-0.73129	0.207	0.575	6.05017e-42
col-140	1.45881e-25	-0.747853	0.443	0.682	2.73615e-21
ctc-3	2.19473e-29	-0.770768	0.18	0.463	4.11643e-25
rpl-41.2	7.82239e-64	-0.827392	0.217	0.654	1.46717e-59
atp-6	1.95928e-32	-0.864002	0.265	0.561	3.67483e-28
twk-43	1.02998e-45	-0.867747	0.097	0.431	1.93184e-41
eef-1A.1	1.86066e-46	-0.929683	0.322	0.671	3.48986e-42
dct-16	6.48104e-27	-0.952415	0.317	0.582	1.21558e-22
nduo-6	1.99789e-40	-0.972768	0.138	0.462	3.74724e-36
ilys-5	1.25382e-59	-1.0437	0.089	0.486	2.35167e-55
vit-1	2.27945e-115	-1.21185	0.026	0.637	4.27534e-111
M04B2.6	3.2759e-83	-1.48156	0.044	0.534	6.14428e-79
vit-4	4.91181e-117	-1.57484	0.031	0.647	9.21258e-113
vit-3	1.77854e-131	-1.74802	0.034	0.701	3.33583e-127
flp-33	6.9434e-76	-1.80718	0.324	0.845	1.3023e-71
vit-6	8.5344e-153	-2.25283	0.032	0.768	1.60071e-148
vit-2	2.47459e-149	-2.37312	0.06	0.782	4.64133e-145
flp-12	2.21488e-92	-2.47598	0.104	0.626	4.15422e-88
vit-5	4.76892e-156	-2.4837	0.034	0.777	8.94458e-152

### Sheet: PVW
genes	p_val	avg_log2FC	pct.1	pct.2	p_val_adj
flp-23	4.55275e-38	1.39548	0.415	0.089	8.53914e-34
flp-6	6.07538e-28	1.16736	0.391	0.144	1.1395e-23
T05A8.3	7.15524e-41	0.948531	0.506	0.163	1.34204e-36
T04G9.6	2.62387e-30	0.788248	0.302	0.057	4.92133e-26
nlp-50	3.93833e-19	0.770602	0.362	0.151	7.38673e-15
odr-2	1.32588e-42	0.762464	0.528	0.17	2.48683e-38
pqn-18	8.20766e-20	0.740303	0.377	0.174	1.53943e-15
R05G6.1	1.8957e-37	0.610385	0.313	0.037	3.55558e-33
kin-1	7.20895e-24	0.609439	0.712	0.465	1.35211e-19
spch-3	2.40237e-28	0.553734	0.263	0.043	4.50589e-24
D2023.3	5.06264e-23	0.551974	0.407	0.158	9.49549e-19
max-1	7.8763e-17	0.537056	0.344	0.147	1.47728e-12
rbf-1	8.09234e-11	0.531705	0.45	0.296	1.5178e-06
cmk-1	9.23895e-17	0.454308	0.462	0.243	1.73286e-12
unc-41	1.26794e-22	0.450753	0.472	0.209	2.37814e-18
mpz-1	2.46698e-17	0.444232	0.571	0.305	4.62706e-13
Y38C1AA.7	1.13499e-33	0.444057	0.272	0.027	2.12879e-29
shw-1	2.71127e-27	0.42431	0.33	0.083	5.08526e-23
Y57G11C.22	4.14368e-20	0.424098	0.592	0.328	7.77188e-16
F17E9.5	2.72622e-30	0.423655	0.257	0.03	5.11331e-26
flp-5	5.83543e-13	0.412533	0.334	0.168	1.09449e-08
ser-7	1.99961e-28	0.37159	0.276	0.044	3.75046e-24
unc-103	2.24395e-08	0.366713	0.367	0.234	0.000420876
snt-2	4.45997e-13	0.354407	0.3	0.133	8.36512e-09
pac-1	8.64501e-08	0.343515	0.404	0.27	0.00162146
unc-62	1.94531e-10	0.326305	0.424	0.252	3.64863e-06
tir-1	5.40442e-11	0.320376	0.372	0.2	1.01365e-06
Y43F8B.1	1.37205e-23	0.314462	0.272	0.059	2.57342e-19
F28E10.1	1.06926e-11	0.313186	0.308	0.145	2.00551e-07
W05B5.1	1.66085e-13	0.310593	0.322	0.145	3.11509e-09
mix-1	1.26642e-08	0.297912	0.398	0.259	0.000237529
egl-30	1.8959e-08	0.290721	0.439	0.266	0.000355596
rig-6	2.42694e-12	0.289099	0.363	0.19	4.55197e-08
Y73F8A.5	2.64647e-12	0.287103	0.378	0.188	4.96373e-08
R05D7.3	1.01056e-07	0.284789	0.346	0.211	0.00189541
frm-8	8.30633e-09	0.278696	0.345	0.193	0.000155793
kel-8	9.75679e-15	0.27644	0.274	0.108	1.82998e-10
abts-3	1.06927e-08	0.275379	0.519	0.333	0.000200552
tpa-1	3.01155e-12	0.270708	0.315	0.147	5.64846e-08
nlp-14	1.27602e-19	0.270433	0.419	0.183	2.39331e-15
lmd-3	8.22371e-07	0.266694	0.39	0.255	0.0154244
gsa-1	3.88231e-11	0.252699	0.331	0.158	7.28166e-07
par-1	5.72004e-10	-0.253387	0.442	0.511	1.07285e-05
nlp-9	4.68074e-11	-0.254848	0.164	0.277	8.7792e-07
crh-1	3.164e-17	-0.256997	0.457	0.598	5.9344e-13
rbm-3.2	7.39999e-30	-0.25705	0.071	0.264	1.38794e-25
W01D2.1	1.23355e-20	-0.258773	0.154	0.333	2.31365e-16
rpl-33	3.37785e-17	-0.259932	0.165	0.332	6.33549e-13
mtm-3	1.50788e-13	-0.262148	0.245	0.372	2.82818e-09
rpl-38	7.27144e-31	-0.266275	0.133	0.36	1.36383e-26
apl-1	6.78841e-16	-0.271749	0.192	0.333	1.27323e-11
F53H2.3	1.11921e-12	-0.273805	0.159	0.289	2.09919e-08
flp-11	8.85846e-44	-0.274662	0.037	0.25	1.66149e-39
rpl-28	2.15129e-29	-0.275683	0.142	0.369	4.03496e-25
rps-30	8.10953e-19	-0.276262	0.174	0.348	1.52102e-14
atp-2	1.43201e-14	-0.279496	0.212	0.36	2.68588e-10
cyn-7	1.37121e-27	-0.27982	0.107	0.31	2.57184e-23
Y52B11A.4	3.82388e-11	-0.280063	0.149	0.261	7.17208e-07
cpr-5	2.88587e-36	-0.28091	0.061	0.275	5.41273e-32
rpl-34	1.75067e-24	-0.281973	0.157	0.36	3.28355e-20
rps-21	2.90971e-36	-0.283173	0.1	0.328	5.45745e-32
rps-20	2.84866e-25	-0.28755	0.139	0.339	5.34294e-21
hsp-90	4.5547e-13	-0.28796	0.255	0.41	8.54279e-09
pmt-2	1.52618e-30	-0.290661	0.091	0.296	2.8625e-26
pck-2	5.29175e-12	-0.292276	0.25	0.385	9.9252e-08
rps-17	7.50892e-27	-0.292548	0.149	0.358	1.40837e-22
ubq-2	6.65945e-23	-0.294311	0.19	0.395	1.24905e-18
ahcy-1	1.39584e-28	-0.299573	0.087	0.278	2.61804e-24
rla-2	1.93591e-37	-0.300496	0.116	0.365	3.63099e-33
asp-6	1.0949e-19	-0.301946	0.168	0.351	2.0536e-15
eef-2	2.48008e-21	-0.30653	0.249	0.452	4.65164e-17
rpl-6	1.56305e-26	-0.307043	0.174	0.399	2.93166e-22
rpl-11.2	2.97738e-23	-0.307134	0.123	0.303	5.58437e-19
rpl-16	5.47447e-27	-0.309964	0.182	0.402	1.02679e-22
ret-1	6.05714e-18	-0.311352	0.244	0.404	1.13608e-13
alh-8	1.15321e-31	-0.312622	0.089	0.298	2.16296e-27
rps-10	7.94099e-24	-0.314852	0.184	0.392	1.48941e-19
nlp-21	3.37051e-09	-0.315705	0.301	0.404	6.32173e-05
sbt-1	2.2591e-16	-0.318265	0.505	0.658	4.23716e-12
rpl-20	4.44464e-20	-0.319779	0.171	0.348	8.33637e-16
gdh-1	4.20429e-24	-0.320851	0.152	0.348	7.88557e-20
rpl-26	1.44005e-27	-0.322942	0.149	0.36	2.70096e-23
rps-27	3.29668e-23	-0.323054	0.213	0.426	6.18325e-19
C37A2.7	2.70572e-25	-0.326162	0.156	0.353	5.07486e-21
rpl-39	3.23675e-29	-0.327406	0.13	0.344	6.07085e-25
rpl-43	2.7827e-33	-0.328417	0.211	0.491	5.21922e-29
pab-1	6.76279e-23	-0.329489	0.203	0.397	1.26843e-18
rps-29	1.47022e-26	-0.330366	0.164	0.379	2.75754e-22
rps-16	4.95442e-38	-0.334367	0.111	0.356	9.29251e-34
rps-26	1.26298e-33	-0.335974	0.177	0.436	2.36885e-29
cpz-1	7.08217e-36	-0.336078	0.109	0.348	1.32833e-31
rpl-22	2.41378e-35	-0.342042	0.125	0.365	4.52728e-31
col-98	2.85422e-30	-0.34326	0.126	0.34	5.35338e-26
nlp-80	2.53111e-22	-0.343861	0.107	0.28	4.74734e-18
ubl-1	1.00047e-35	-0.344931	0.168	0.431	1.87649e-31
Y37E3.8	2.3358e-35	-0.345909	0.173	0.438	4.38103e-31
rpl-21	2.58317e-34	-0.346717	0.166	0.417	4.84499e-30
col-160	3.17086e-38	-0.348163	0.136	0.394	5.94727e-34
F23A7.8	5.22576e-90	-0.35463	0.08	0.516	9.80144e-86
rpl-4	1.87e-30	-0.356807	0.165	0.394	3.50738e-26
rpl-7	2.09686e-30	-0.363545	0.179	0.418	3.93288e-26
rps-23	9.27339e-31	-0.368426	0.197	0.447	1.73932e-26
Y119D3B.21	4.56699e-42	-0.369677	0.121	0.399	8.56584e-38
rack-1	4.88996e-35	-0.370837	0.163	0.413	9.17161e-31
rpl-18	2.51037e-24	-0.370889	0.218	0.431	4.70846e-20
rpl-9	5.90891e-38	-0.37901	0.169	0.443	1.10827e-33
rps-13	1.08787e-35	-0.381591	0.178	0.447	2.04041e-31
rpl-19	2.74718e-29	-0.382333	0.245	0.493	5.1526e-25
rps-0	3.3921e-36	-0.393236	0.187	0.454	6.36222e-32
rps-2	6.45372e-31	-0.394047	0.187	0.429	1.21046e-26
rpl-13	9.30658e-33	-0.394275	0.173	0.422	1.74554e-28
rpl-23	1.2242e-44	-0.394314	0.116	0.392	2.29611e-40
aldo-2	3.19329e-46	-0.3949	0.111	0.394	5.98933e-42
rpl-14	1.34334e-44	-0.40297	0.145	0.431	2.51956e-40
rpl-24.1	4.50045e-36	-0.404852	0.198	0.475	8.44104e-32
clec-87	4.41196e-80	-0.409572	0.007	0.293	8.27508e-76
rps-15	1.89519e-58	-0.411489	0.097	0.418	3.55463e-54
cpl-1	1.03073e-30	-0.411886	0.137	0.355	1.93323e-26
col-179	5.90244e-31	-0.418472	0.181	0.411	1.10706e-26
rps-11	2.55645e-43	-0.430057	0.178	0.472	4.79488e-39
rpl-17	1.21904e-31	-0.431985	0.224	0.482	2.28644e-27
rps-5	1.26255e-36	-0.432883	0.199	0.466	2.36803e-32
rps-1	2.2435e-36	-0.438581	0.197	0.461	4.20791e-32
rps-4	3.45479e-34	-0.442293	0.244	0.514	6.4798e-30
rpl-1	1.84003e-39	-0.444572	0.189	0.475	3.45116e-35
rpl-3	7.08214e-43	-0.444704	0.197	0.496	1.32833e-38
rpl-36	2.24371e-43	-0.449261	0.151	0.438	4.20831e-39
rla-1	9.73941e-74	-0.454042	0.066	0.417	1.82672e-69
rps-8	8.13526e-42	-0.459306	0.189	0.489	1.52585e-37
flp-18	5.65708e-30	-0.459734	0.146	0.362	1.06104e-25
C17F4.7	1.31647e-33	-0.461067	0.244	0.541	2.46916e-29
rpl-5	4.42662e-38	-0.469138	0.2	0.477	8.30256e-34
rps-7	6.07495e-43	-0.473458	0.186	0.479	1.13942e-38
rpl-2	3.25499e-42	-0.47411	0.229	0.528	6.10506e-38
eef-1G	7.51307e-43	-0.474403	0.172	0.459	1.40915e-38
rpl-36.A	1.59872e-45	-0.478009	0.141	0.426	2.99857e-41
asp-1	2.13727e-34	-0.482847	0.244	0.535	4.00866e-30
cey-2	8.23574e-62	-0.485853	0.055	0.349	1.5447e-57
far-2	1.31304e-36	-0.487927	0.213	0.482	2.46273e-32
rpl-7A	2.02116e-32	-0.488686	0.275	0.546	3.79089e-28
acdh-1	1.11591e-60	-0.488811	0.085	0.401	2.09301e-56
anc-1	1.04601e-29	-0.489434	0.372	0.582	1.96189e-25
col-106	1.29658e-45	-0.497453	0.201	0.505	2.43186e-41
col-8	1.05999e-36	-0.498292	0.197	0.466	1.98813e-32
rpl-10	5.43782e-47	-0.501822	0.231	0.555	1.01992e-42
rps-3	2.49838e-51	-0.510466	0.172	0.498	4.68596e-47
rpl-12	4.79602e-37	-0.512678	0.261	0.567	8.99541e-33
rps-9	8.48224e-52	-0.518372	0.21	0.55	1.59093e-47
rps-19	1.14429e-52	-0.520753	0.176	0.502	2.14622e-48
rps-18	2.21048e-45	-0.524436	0.171	0.473	4.14597e-41
rps-12	8.52122e-53	-0.53372	0.188	0.544	1.59824e-48
rpl-32	1.35283e-50	-0.536437	0.159	0.473	2.53738e-46
acp-6	5.43943e-37	-0.553256	0.092	0.314	1.02022e-32
rpl-15	1.3923e-54	-0.557843	0.167	0.5	2.6114e-50
col-101	1.27864e-40	-0.565295	0.248	0.541	2.39821e-36
rps-14	2.02154e-62	-0.565333	0.14	0.496	3.7916e-58
ndk-1	7.23529e-52	-0.583582	0.189	0.532	1.35705e-47
eef-1B.1	1.59744e-60	-0.589111	0.145	0.491	2.99616e-56
ant-1.1	3.4442e-41	-0.595584	0.297	0.628	6.45995e-37
col-184	9.51117e-40	-0.59598	0.234	0.527	1.78392e-35
F23A7.4	5.53176e-77	-0.612285	0.14	0.548	1.03754e-72
col-119	6.22379e-41	-0.632431	0.367	0.691	1.16733e-36
rla-0	6.06688e-64	-0.682962	0.22	0.599	1.1379e-59
ctc-2	2.43679e-58	-0.695993	0.161	0.511	4.57044e-54
col-143	1.5447e-71	-0.703938	0.201	0.598	2.89724e-67
cpr-9	1.70795e-72	-0.712652	0.134	0.523	3.20343e-68
col-19	1.62633e-65	-0.727028	0.221	0.61	3.05035e-61
col-181	1.26227e-50	-0.727383	0.269	0.61	2.36752e-46
ctc-3	2.2221e-41	-0.735152	0.194	0.488	4.16777e-37
rps-25	2.86815e-76	-0.74067	0.178	0.592	5.37951e-72
spp-17	6.83814e-112	-0.758232	0.068	0.532	1.28256e-107
K09F6.10	2.06496e-33	-0.765505	0.175	0.429	3.87303e-29
ctc-1	1.95595e-55	-0.777608	0.21	0.553	3.66857e-51
atp-6	2.68919e-47	-0.808365	0.285	0.61	5.04384e-43
nduo-6	3.10905e-42	-0.815524	0.181	0.466	5.83133e-38
col-124	7.26116e-52	-0.829942	0.307	0.663	1.3619e-47
col-93	6.60194e-73	-0.835753	0.18	0.566	1.23826e-68
col-178	2.55644e-71	-0.848581	0.271	0.691	4.79487e-67
col-20	1.5837e-63	-0.872147	0.302	0.697	2.97039e-59
col-80	1.53508e-79	-0.92512	0.234	0.645	2.8792e-75
ilys-5	7.273e-95	-0.92925	0.078	0.495	1.36412e-90
eef-1A.1	3.7303e-72	-0.939796	0.301	0.711	6.99656e-68
col-140	3.37463e-72	-0.970027	0.338	0.764	6.32945e-68
dct-16	1.09698e-68	-1.00936	0.227	0.642	2.05749e-64
rpl-41.2	4.5922e-138	-1.02494	0.111	0.676	8.61313e-134
Y48C3A.5	1.8562e-43	-1.12307	0.098	0.349	3.4815e-39
col-122	1.58591e-83	-1.15605	0.267	0.699	2.97454e-79
nlp-13	7.2881e-47	-1.21106	0.181	0.459	1.36696e-42
vit-1	1.43895e-193	-1.21811	0.041	0.688	2.6989e-189
nlp-6	1.32013e-64	-1.45423	0.085	0.402	2.47604e-60
vit-4	4.63536e-213	-1.68875	0.027	0.706	8.69408e-209
vit-3	1.15144e-236	-1.7858	0.033	0.77	2.15965e-232
vit-6	1.81412e-254	-2.32645	0.043	0.823	3.40257e-250
vit-2	6.35483e-243	-2.43559	0.054	0.81	1.19191e-238
vit-5	8.33169e-264	-2.4415	0.04	0.835	1.56269e-259
nlp-10	5.70046e-64	-2.55446	0.091	0.402	1.06918e-59

### Sheet: RMG
genes	p_val	avg_log2FC	pct.1	pct.2	p_val_adj
flp-6	4.64801e-98	1.99852	0.727	0.103	8.7178e-94
nlp-64	1.25747e-78	1.35982	0.573	0.043	2.35851e-74
snet-1	4.28611e-64	1.17627	0.541	0.071	8.03902e-60
tns-1	2.65302e-79	1.12594	0.556	0.041	4.97601e-75
M02B1.3	5.82344e-49	0.924257	0.538	0.117	1.09224e-44
qui-1	7.74004e-60	0.855681	0.509	0.062	1.45172e-55
soc-2	2.9335e-38	0.788692	0.449	0.101	5.50208e-34
abts-3	7.26682e-29	0.717068	0.558	0.227	1.36297e-24
unc-49	3.81608e-47	0.710353	0.499	0.094	7.15744e-43
pdf-1	9.19974e-10	0.674661	0.938	0.913	1.7255e-05
unc-6	3.52128e-50	0.654287	0.397	0.035	6.60451e-46
C02B10.3	1.50891e-25	0.620169	0.511	0.204	2.83012e-21
nlp-11	3.31323e-28	0.578831	0.429	0.125	6.2143e-24
cab-1	1.55802e-08	0.515089	0.891	0.813	0.000292222
nep-21	1.85626e-38	0.47908	0.337	0.038	3.4816e-34
M04B2.6	2.51816e-31	0.469125	0.285	0.033	4.72306e-27
sem-4	2.74291e-33	0.461242	0.28	0.025	5.14461e-29
gei-1	6.16816e-38	0.461018	0.315	0.027	1.1569e-33
mig-39	1.00999e-35	0.448908	0.325	0.036	1.89434e-31
kcnl-1	2.48165e-17	0.448657	0.295	0.089	4.65459e-13
flp-24	4.15889e-25	0.44832	0.397	0.119	7.80042e-21
D2023.3	3.87308e-30	0.448265	0.298	0.04	7.26434e-26
mec-2	1.84288e-20	0.443797	0.397	0.132	3.45651e-16
ZK1073.2	2.50157e-20	0.442206	0.4	0.138	4.69194e-16
avr-15	6.66428e-15	0.441909	0.481	0.222	1.24995e-10
gly-5	3.11048e-11	0.404256	0.551	0.306	5.83402e-07
R01H2.7	7.35084e-27	0.385108	0.335	0.07	1.37872e-22
frpr-13	3.93499e-31	0.375996	0.258	0.022	7.38046e-27
K03B4.4	1.51218e-26	0.355266	0.253	0.032	2.83624e-22
lgc-31	6.14457e-28	0.350291	0.275	0.038	1.15248e-23
lntl-1	1.60336e-24	0.330928	0.29	0.054	3.00726e-20
F09E5.16	4.37225e-24	0.328055	0.283	0.052	8.20059e-20
kcnl-2	3.43157e-20	0.326475	0.298	0.073	6.43625e-16
nrx-1	6.65911e-10	0.31466	0.392	0.2	1.24898e-05
tir-1	2.02995e-13	0.295806	0.337	0.128	3.80737e-09
Y62E10A.13	1.46611e-08	0.271528	0.315	0.151	0.000274983
F28E10.1	1.57624e-06	0.269666	0.409	0.23	0.029564
pac-1	1.01214e-06	0.251171	0.335	0.184	0.0189837
unc-34	3.29359e-10	-0.250432	0.136	0.279	6.17746e-06
sax-7	7.81505e-10	-0.251933	0.179	0.326	1.46579e-05
C17F4.7	1.71009e-06	-0.253962	0.323	0.46	0.0320745
mtch-1	6.19875e-09	-0.255388	0.156	0.298	0.000116264
rpl-28	1.31467e-14	-0.256162	0.104	0.306	2.46579e-10
C34B4.3	2.46176e-10	-0.258101	0.166	0.311	4.61727e-06
fat-1	8.39163e-09	-0.2585	0.199	0.331	0.000157393
clec-87	1.13134e-24	-0.25915	0.017	0.261	2.12194e-20
rpl-27	9.88743e-16	-0.259619	0.079	0.277	1.85449e-11
pqn-53	1.50505e-08	-0.262001	0.228	0.365	0.000282287
gar-3	1.01386e-06	-0.26347	0.261	0.369	0.0190159
vab-10	1.87696e-11	-0.26349	0.161	0.328	3.52042e-07
atp-2	9.28913e-10	-0.263785	0.171	0.341	1.74227e-05
far-2	1.61163e-11	-0.263845	0.223	0.417	3.02277e-07
alh-8	9.0893e-12	-0.264131	0.092	0.261	1.70479e-07
T08G11.1	1.4719e-11	-0.26961	0.122	0.279	2.76069e-07
rpl-16	1.64115e-12	-0.270649	0.141	0.336	3.07813e-08
lin-14	1.53782e-09	-0.271395	0.581	0.651	2.88434e-05
C06E7.2	4.85293e-12	-0.273475	0.099	0.263	9.10216e-08
mtm-3	2.74875e-10	-0.27477	0.251	0.396	5.15555e-06
gdh-1	4.36748e-12	-0.275598	0.124	0.304	8.19164e-08
gar-1	2.70728e-11	-0.276288	0.102	0.252	5.07777e-07
tbc-17	2.20008e-10	-0.277385	0.164	0.317	4.12648e-06
gbb-1	3.89684e-13	-0.277787	0.084	0.252	7.30891e-09
rps-24	1.3358e-14	-0.277918	0.154	0.372	2.50543e-10
unk-1	5.86374e-10	-0.278356	0.179	0.317	1.0998e-05
unc-103	1.43152e-08	-0.278357	0.471	0.555	0.000268496
M04G7.3	6.27046e-13	-0.278412	0.179	0.377	1.17609e-08
aakg-1	8.23998e-11	-0.27873	0.34	0.475	1.54549e-06
rps-20	2.05673e-17	-0.28062	0.092	0.314	3.8576e-13
F22F7.7	6.56847e-10	-0.280672	0.146	0.29	1.23198e-05
nfki-1	8.55449e-14	-0.28124	0.164	0.347	1.60448e-09
ubq-2	4.99745e-12	-0.281937	0.156	0.338	9.37323e-08
rps-17	4.15011e-16	-0.282643	0.122	0.333	7.78395e-12
rpl-6	7.98635e-12	-0.282798	0.139	0.312	1.49792e-07
eef-2	1.04574e-11	-0.284878	0.228	0.428	1.96138e-07
rpl-11.2	4.85086e-18	-0.287071	0.074	0.295	9.09826e-14
rpl-22	1.12265e-19	-0.287374	0.077	0.315	2.10565e-15
par-3	3.83358e-13	-0.288306	0.087	0.261	7.19027e-09
rps-18	4.8695e-20	-0.29053	0.136	0.422	9.13324e-16
F54G2.1	1.26511e-08	-0.290543	0.474	0.559	0.000237285
asp-6	8.85504e-10	-0.290672	0.166	0.339	1.66085e-05
Y37E3.8	6.60444e-19	-0.29264	0.127	0.38	1.23873e-14
cpr-5	3.43065e-14	-0.294305	0.084	0.281	6.43453e-10
rps-30	4.02367e-18	-0.294325	0.107	0.344	7.5468e-14
egl-38	4.11804e-12	-0.295231	0.119	0.293	7.7238e-08
pck-2	6.9271e-11	-0.297163	0.186	0.361	1.29925e-06
rps-27	1.21933e-15	-0.297771	0.139	0.361	2.28697e-11
rack-1	5.99227e-13	-0.299594	0.164	0.36	1.12391e-08
rps-15	2.55438e-19	-0.300156	0.089	0.331	4.791e-15
spv-1	6.34713e-13	-0.302027	0.189	0.366	1.19047e-08
tol-1	4.22142e-13	-0.302552	0.169	0.35	7.91769e-09
rps-16	1.47996e-21	-0.303845	0.074	0.323	2.77581e-17
ubl-1	1.02068e-17	-0.30476	0.099	0.32	1.91439e-13
F57H12.5	1.09656e-14	-0.304918	0.099	0.29	2.0567e-10
rpl-23	3.51412e-17	-0.305933	0.119	0.35	6.59108e-13
rpl-26	9.8139e-17	-0.307355	0.094	0.309	1.84069e-12
tom-1	1.04993e-13	-0.307879	0.213	0.396	1.96924e-09
K02F2.5	4.23735e-11	-0.310898	0.479	0.59	7.94758e-07
acy-2	4.6171e-17	-0.311714	0.065	0.265	8.65983e-13
rpl-9	2.01706e-15	-0.312004	0.159	0.384	3.7832e-11
rpl-20	1.74532e-14	-0.312882	0.127	0.328	3.27353e-10
T06F4.1	1.08118e-09	-0.314796	0.161	0.312	2.02786e-05
hmr-1	1.2297e-12	-0.318369	0.318	0.48	2.30643e-08
rps-10	9.11258e-18	-0.318937	0.124	0.357	1.70916e-13
C37A2.7	7.79641e-20	-0.322035	0.087	0.325	1.46229e-15
F36G3.3	6.94381e-14	-0.323171	0.077	0.252	1.30238e-09
rpl-14	5.26157e-21	-0.324286	0.112	0.368	9.86861e-17
col-184	1.36436e-10	-0.324784	0.241	0.429	2.55899e-06
dpy-28	7.8794e-16	-0.325474	0.065	0.25	1.47786e-11
rps-26	1.4202e-19	-0.331463	0.144	0.403	2.66374e-15
rpl-13	5.07594e-19	-0.333549	0.134	0.382	9.52044e-15
rps-29	6.52034e-20	-0.335637	0.122	0.374	1.22296e-15
inx-1	4.41784e-15	-0.338018	0.144	0.345	8.28611e-11
acbp-7	8.65577e-21	-0.339953	0.035	0.255	1.62348e-16
rpl-35	2.60964e-20	-0.340234	0.109	0.365	4.89465e-16
fkh-7	2.14581e-11	-0.340451	0.221	0.384	4.02468e-07
AH9.6	4.12736e-13	-0.34169	0.174	0.341	7.74128e-09
rpl-4	9.13439e-20	-0.342369	0.146	0.406	1.71325e-15
sbt-1	6.74474e-09	-0.346715	0.739	0.813	0.000126504
pqn-18	2.09939e-19	-0.349303	0.069	0.292	3.93761e-15
lfi-1	1.30276e-15	-0.349639	0.122	0.315	2.44346e-11
snt-2	1.16403e-15	-0.350375	0.171	0.391	2.18325e-11
col-179	9.88894e-16	-0.350494	0.141	0.368	1.85477e-11
rps-0	6.48782e-19	-0.350879	0.139	0.39	1.21686e-14
rpl-38	6.21108e-22	-0.351601	0.112	0.368	1.16495e-17
Y57G11C.51	1.50245e-18	-0.352161	0.06	0.273	2.818e-14
spsb-1	9.11299e-16	-0.352403	0.419	0.582	1.70923e-11
rpl-21	6.89021e-21	-0.353627	0.122	0.384	1.29233e-16
rpl-1	2.27223e-21	-0.354691	0.139	0.412	4.26179e-17
mob-2	1.56132e-14	-0.356934	0.199	0.393	2.92842e-10
rpl-18	8.33887e-17	-0.357121	0.176	0.41	1.56404e-12
anc-1	5.70878e-12	-0.3574	0.516	0.637	1.07074e-07
rpl-7	2.57974e-17	-0.359238	0.186	0.423	4.83855e-13
rpl-5	3.12575e-20	-0.35994	0.189	0.469	5.86266e-16
T04A6.1	1.79832e-20	-0.362381	0.047	0.269	3.37293e-16
col-8	2.13418e-17	-0.365595	0.164	0.409	4.00288e-13
rps-13	5.83755e-18	-0.370849	0.159	0.398	1.09489e-13
rpl-39	7.19463e-25	-0.373768	0.097	0.376	1.34943e-20
egl-13	2.37224e-22	-0.377928	0.047	0.285	4.44937e-18
rpl-43	2.31863e-25	-0.379951	0.127	0.426	4.34883e-21
rpl-36	1.83096e-24	-0.383467	0.127	0.423	3.43416e-20
eef-1G	9.19539e-15	-0.384119	0.171	0.385	1.72469e-10
cpz-1	3.32679e-10	-0.384241	0.129	0.287	6.23973e-06
mca-3	5.00193e-16	-0.386796	0.563	0.704	9.38162e-12
F38E9.6	4.53569e-20	-0.388544	0.082	0.317	8.50714e-16
col-160	3.4445e-20	-0.389292	0.099	0.355	6.4605e-16
rps-2	2.86145e-28	-0.393436	0.117	0.444	5.36694e-24
rps-5	3.47392e-23	-0.400859	0.156	0.437	6.51568e-19
rps-11	6.40806e-22	-0.403559	0.124	0.395	1.2019e-17
col-106	1.3986e-15	-0.405075	0.206	0.429	2.62321e-11
rps-3	2.65239e-22	-0.405933	0.156	0.441	4.97482e-18
rpl-32	2.53799e-25	-0.407919	0.144	0.458	4.76025e-21
rps-23	1.01131e-27	-0.40798	0.112	0.428	1.89681e-23
DH11.5	1.22658e-16	-0.409338	0.325	0.539	2.30057e-12
rps-12	1.79007e-23	-0.410566	0.151	0.444	3.35746e-19
nlp-10	1.36664e-10	-0.411328	0.439	0.571	2.56328e-06
rpl-3	3.97504e-23	-0.41275	0.199	0.499	7.45558e-19
rpl-24.1	4.21576e-21	-0.413089	0.166	0.439	7.90708e-17
rla-1	1.65264e-32	-0.41314	0.072	0.407	3.0997e-28
gpd-2	2.54224e-16	-0.414011	0.238	0.455	4.76823e-12
col-101	1.31182e-11	-0.414492	0.278	0.477	2.46044e-07
rpl-15	2.46984e-25	-0.414713	0.154	0.463	4.63243e-21
aldo-2	2.36461e-20	-0.42068	0.107	0.361	4.43505e-16
ndk-1	8.93054e-15	-0.421942	0.201	0.429	1.67501e-10
ctc-2	1.91184e-13	-0.425632	0.189	0.401	3.58585e-09
Y105C5A.15	5.13303e-20	-0.426159	0.251	0.496	9.62752e-16
jun-1	2.99702e-17	-0.429447	0.382	0.575	5.62121e-13
rpl-19	1.31827e-23	-0.430292	0.164	0.461	2.47255e-19
rpl-36.A	1.90511e-29	-0.43258	0.099	0.426	3.57323e-25
rps-14	1.92983e-27	-0.433872	0.129	0.444	3.61959e-23
daf-2	5.47042e-19	-0.433961	0.226	0.458	1.02603e-14
eef-1B.1	2.605e-24	-0.437246	0.144	0.455	4.88594e-20
rpl-2	1.5598e-22	-0.439343	0.186	0.475	2.92556e-18
rps-7	1.3921e-23	-0.440197	0.134	0.42	2.61102e-19
rps-1	5.14735e-22	-0.440575	0.181	0.466	9.65436e-18
rpl-10	2.49289e-23	-0.440738	0.184	0.483	4.67567e-19
rps-4	1.54778e-23	-0.443719	0.186	0.479	2.90301e-19
npr-4	1.6252e-24	-0.445011	0.092	0.365	3.04822e-20
rps-8	5.15945e-23	-0.452619	0.196	0.482	9.67707e-19
twk-17	6.44224e-19	-0.456192	0.179	0.414	1.20831e-14
spp-17	4.36025e-28	-0.460948	0.159	0.502	8.17809e-24
lmd-3	6.7054e-21	-0.468792	0.206	0.445	1.25767e-16
cgef-1	2.86516e-22	-0.471694	0.313	0.547	5.37389e-18
rps-19	4.47745e-32	-0.473513	0.146	0.509	8.3979e-28
rpl-7A	3.30067e-19	-0.481165	0.203	0.471	6.19073e-15
rps-9	7.21251e-24	-0.48161	0.184	0.472	1.35278e-19
acdh-1	3.10568e-23	-0.485627	0.112	0.384	5.82502e-19
rpl-17	1.25113e-24	-0.491992	0.159	0.46	2.34662e-20
col-119	3.06824e-07	-0.502074	0.464	0.601	0.00575478
asp-1	1.40237e-10	-0.50424	0.263	0.461	2.63028e-06
acr-21	7.88818e-24	-0.505862	0.114	0.379	1.47951e-19
cca-1	1.72053e-20	-0.507975	0.251	0.49	3.22703e-16
egl-3	4.70292e-13	-0.50913	0.769	0.838	8.82079e-09
crh-1	1.89705e-24	-0.510528	0.491	0.699	3.55811e-20
col-181	1.4846e-12	-0.513148	0.33	0.536	2.78451e-08
F23A7.8	3.11336e-46	-0.526427	0.02	0.426	5.83941e-42
Y48C3A.5	2.86724e-18	-0.534047	0.154	0.395	5.37779e-14
kvs-5	5.56788e-27	-0.542352	0.097	0.39	1.04431e-22
ctc-1	9.15413e-17	-0.544207	0.263	0.509	1.71695e-12
somi-1	1.2538e-27	-0.555845	0.144	0.442	2.35163e-23
flp-16	1.65085e-28	-0.558779	0.136	0.429	3.09634e-24
ant-1.1	2.48406e-11	-0.561796	0.382	0.563	4.6591e-07
cpr-9	7.01806e-17	-0.566001	0.223	0.477	1.31631e-12
col-143	7.4848e-21	-0.568348	0.233	0.504	1.40385e-16
ctc-3	2.55216e-14	-0.576873	0.199	0.426	4.78684e-10
unc-7	4.02931e-29	-0.58445	0.211	0.521	7.55738e-25
rpl-12	1.41441e-29	-0.584828	0.184	0.523	2.65288e-25
gbb-2	2.72876e-32	-0.591943	0.134	0.464	5.11807e-28
tos-1	2.91426e-20	-0.596546	0.516	0.705	5.46598e-16
H10D18.5	4.15128e-30	-0.600236	0.266	0.58	7.78613e-26
rgs-2	5.6525e-28	-0.604859	0.323	0.609	1.06018e-23
col-122	1.53343e-16	-0.629987	0.397	0.624	2.8761e-12
col-178	2.85217e-15	-0.640773	0.36	0.578	5.34953e-11
col-19	1.17759e-24	-0.645573	0.266	0.578	2.2087e-20
rps-25	2.56464e-40	-0.651042	0.161	0.571	4.81024e-36
col-93	1.3586e-23	-0.669975	0.226	0.518	2.54818e-19
atp-6	1.01616e-20	-0.6783	0.258	0.537	1.90591e-16
lgmn-1	1.4002e-32	-0.686068	0.129	0.466	2.62622e-28
F23A7.4	1.29457e-49	-0.697816	0.062	0.512	2.4281e-45
glb-19	7.52889e-39	-0.700959	0.146	0.537	1.41212e-34
fmi-1	3.95457e-32	-0.7028	0.203	0.552	7.41718e-28
R13A1.5	4.80082e-38	-0.706357	0.055	0.414	9.00441e-34
col-124	3.47329e-16	-0.748934	0.335	0.564	6.5145e-12
col-80	7.82499e-26	-0.761582	0.248	0.552	1.46766e-21
nduo-6	1.13011e-21	-0.802418	0.164	0.441	2.11963e-17
col-20	4.68424e-22	-0.804939	0.352	0.634	8.78577e-18
camt-1	1.6065e-44	-0.809512	0.298	0.647	3.01315e-40
dct-16	3.26067e-18	-0.815539	0.283	0.564	6.1157e-14
rpl-41.2	5.16757e-47	-0.818827	0.159	0.612	9.6923e-43
slo-2	3.13503e-44	-0.82121	0.199	0.59	5.88007e-40
frpr-10	2.05072e-43	-0.861339	0.228	0.666	3.84632e-39
eef-1A.1	1.75023e-37	-0.865052	0.283	0.688	3.28274e-33
C44B11.4	1.60926e-38	-0.870795	0.305	0.62	3.01833e-34
col-140	6.06885e-23	-0.900077	0.39	0.655	1.13827e-18
rla-0	9.25877e-56	-0.902961	0.256	0.732	1.73658e-51
pde-4	4.47984e-46	-0.984727	0.496	0.784	8.4024e-42
ilys-5	4.45713e-32	-1.00777	0.102	0.434	8.35979e-28
msa-1	4.45406e-48	-1.01604	0.196	0.621	8.35403e-44
F53H2.3	3.69344e-53	-1.0401	0.231	0.669	6.92741e-49
zig-8	1.30789e-56	-1.04455	0.208	0.68	2.45309e-52
vit-1	8.89619e-78	-1.16181	0.015	0.61	1.66857e-73
M01H9.3	1.46035e-53	-1.16867	0.308	0.705	2.73904e-49
flp-5	2.84652e-65	-1.50918	0.667	0.914	5.33892e-61
vit-4	5.13494e-85	-1.62192	0.017	0.648	9.6311e-81
vit-3	4.16929e-90	-1.76037	0.022	0.677	7.81992e-86
nlp-46	1.13355e-96	-1.86454	0.117	0.811	2.12608e-92
nlp-56	8.63201e-100	-1.90455	0.196	0.865	1.61902e-95
vit-6	1.73789e-94	-2.23099	0.04	0.713	3.25959e-90
vit-2	3.31066e-94	-2.44168	0.02	0.694	6.20948e-90
vit-5	4.21246e-107	-2.44691	0.032	0.764	7.90089e-103
flp-14	5.05086e-111	-2.50629	0.352	0.979	9.47339e-107
