## Supplementary material for "Single-Nucleus Neuronal Transcriptional Profiling of Male *C. elegans* Uncovers Regulators of Sex-Specific and Sex-Shared Behaviors": Table S10

### Sheet: Sheet1
Final Annotation	Euclidean Distances	Neuron Class	Color
AIM	6.60637	Inter	blue
VB/DB/AS/SAB	5.76812	Motor	green
AVG	5.665	Inter	blue
PDA	5.00774	Motor	green
AVF	4.78014	Inter	blue
PHA/PHB	4.75187	chemoSensory	magenta
AWA	4.68302	chemoSensory	magenta
VC	4.6268	Motor	green
Touch neurons	4.60167	Sensory	red
PVN	4.53638	Inter	blue
RIV	4.51709	Inter	blue
ADF	4.5154	chemoSensory	magenta
SIB	4.43365	Inter	blue
VD/DD	4.4116	Motor	green
BDU	4.41147	Inter	blue
ADA	4.37475	Inter	blue
RIA	4.33168	Inter	blue
RIR	4.31635	Inter	blue
PVP	4.30003	Inter	blue
M1	4.29837	Pharyngeal	yellow
AVA	4.28202	Inter	blue
CEP	4.27437	Sensory	red
PVQ	4.27153	Inter	blue
RIC	4.26166	Inter	blue
ASJ	4.21367	chemoSensory	magenta
RIG	4.21304	Inter	blue
AIN	4.19474	Inter	blue
ASER	4.1777	chemoSensory	magenta
Mechanosensory Neurons	4.17498	Sensory	red
OLQ	4.16869	Sensory	red
DVB	4.14857	Inter	blue
AUA	4.13838	Inter	blue
RMD	4.13693	Motor	green
RIB	4.1324	Inter	blue
AVB	4.11763	Inter	blue
RIP	4.11264	Inter	blue
RMF	4.09757	Motor	green
RID	4.08306	Inter	blue
RIH	4.07939	Inter	blue
NSM	4.07587	Pharyngeal	yellow
ASI	4.0676	chemoSensory	magenta
AVD	4.06735	Inter	blue
AIA	4.06356	Inter	blue
SMB/PLN	4.06174	Motor	green
AVE	4.05918	Inter	blue
IL1	4.0347	Sensory	red
Interneuron	4.02926	Inter	blue
RMH	4.02762	Motor	green
ASG	4.00955	chemoSensory	magenta
BAG	4.00505	Sensory	red
AWB	4.00359	chemoSensory	magenta
M neurons	3.99887	Pharyngeal	yellow
URX	3.98655	chemoSensory	magenta
AVH	3.98639	Inter	blue
SMD	3.96026	Motor	green
AFD	3.94645	Sensory	red
ASK	3.94617	chemoSensory	magenta
PLN/ALN	3.94519	Sensory	red
SAA	3.94474	Inter	blue
URB	3.94368	Sensory	red
AIZ	3.93169	Inter	blue
I5	3.91073	Pharyngeal	yellow
AIB	3.87495	Inter	blue
AVJ	3.86783	Inter	blue
RIM	3.84959	Motor	green
ASEL	3.83813	chemoSensory	magenta
I/M Neurons	3.81588	Pharyngeal	yellow
AWC	3.81068	chemoSensory	magenta
AIY	3.80738	Inter	blue
RIS	3.80724	Inter	blue
AVK	3.80137	Inter	blue
VA/VB/DA/DB	3.79314	Motor	green
ALA	3.77754	Sensory	red
FLP	3.77566	Sensory	red
PVM	3.75142	Sensory	red
AQR/PQR	3.69235	chemoSensory	magenta
IL2DV	3.69142	Sensory	red
IL2LT	3.62242	Sensory	red
ADL	3.55685	chemoSensory	magenta
ASH	3.50732	chemoSensory	magenta
PVD	3.23829	Sensory	red
